# Early phyllosphere microbial associations impact plant reproductive success

**DOI:** 10.1101/2022.06.30.498294

**Authors:** Elijah C. Mehlferber, Kent F. McCue, Reena Debray, Griffin Kaulbach, Jon E. Ferrel, Rajnish Khanna, Britt Koskella

## Abstract

- The above-ground plant microbiome (the phyllosphere) is increasingly recognized as an important component of plant health. We hypothesized that phyllosphere interactions may be disrupted in a greenhouse setting, where microbial dispersal is limited, and that adding a microbial amendment might yield important benefits to the host plant.
- Using a newly developed synthetic phyllosphere microbiome for Tomato, we tested this hypothesis across multiple trials by manipulating microbial colonization of leaves and measuring subsequent plant growth and reproductive success, comparing results from plants grown in both greenhouse and field settings.
- We confirmed that greenhouse-grown plants have a depauperate phyllosphere microbiome and that the addition of the synthetic microbial community was responsible for a clear and repeatable increase in fruit production in this setting. We further show that this effect is synergistic with the addition of micronutrient-based soil amendments, with important implications for agriculture.
- These results suggest that greenhouse environments have poor phyllosphere microbiome establishment, with negative impacts on the plant. The results also implicate the phyllosphere microbiome as a key component of plant fitness, emphasizing that these communities have a clear role to play in the ecology and evolution of plant communities.
