## Supplemental Table 1 for "Early phyllosphere microbial associations impact plant reproductive success"

### Sheet: Sheet1
	Count	Kingdom	Phylum	Class	Order	Family	Genus	Percent Abundance
Otu00002	7716	Bacteria(100)	Proteobacteria(100)	Gammaproteobacteria(100)	Enterobacteriales(100)	Enterobacteriaceae(100)	Enterobacteriaceae_unclassified(100)	0.583794	58.4
Otu00007	1294	Bacteria(100)	Proteobacteria(100)	Betaproteobacteria(100)	Burkholderiales(100)	Oxalobacteraceae(100)	Massilia(98)	0.0979042	9.8
Otu00004	946	Bacteria(100)	Proteobacteria(100)	Gammaproteobacteria(100)	Pseudomonadales(100)	Pseudomonadaceae(100)	Pseudomonas(100)	0.0715745	7.2
Otu00006	811	Bacteria(100)	Proteobacteria(100)	Gammaproteobacteria(100)	Pseudomonadales(100)	Pseudomonadaceae(100)	Pseudomonas(100)	0.0613604	6.1
Otu00001	688	Bacteria(100)	Proteobacteria(100)	Gammaproteobacteria(100)	Enterobacteriales(100)	Enterobacteriaceae(100)	Pantoea(97)	0.0520542	5.2
Otu00028	524	Bacteria(100)	Firmicutes(100)	Bacilli(100)	Bacillales(100)	Family_XII(100)	Exiguobacterium(100)	0.0396459	4
Otu00011	324	Bacteria(100)	Proteobacteria(100)	Gammaproteobacteria(100)	Enterobacteriales(100)	Enterobacteriaceae(100)	Rahnella(97)	0.0245139	2.5
Otu00017	166	Bacteria(100)	Actinobacteria(100)	Actinobacteria(100)	Micrococcales(100)	Microbacteriaceae(100)	Microbacteriaceae_unclassified(94)	0.0125596	1.3
Otu00045	118	Bacteria(100)	Firmicutes(100)	Bacilli(100)	Bacillales(100)	Family_XII(100)	Exiguobacterium(100)	0.0089279	0.9
Otu00008	88	Bacteria(100)	Bacteroidetes(100)	Sphingobacteriia(100)	Sphingobacteriales(100)	Sphingobacteriaceae(100)	Pedobacter(100)	0.00665809	0.7
Otu00086	51	Bacteria(100)	Proteobacteria(100)	Gammaproteobacteria(100)	Pseudomonadales(100)	Pseudomonadaceae(100)	Pseudomonas(94)	0.00385867	0.4
Otu00030	47	Bacteria(100)	Proteobacteria(100)	Betaproteobacteria(100)	Burkholderiales(100)	Oxalobacteraceae(100)	Massilia(100)	0.00355603	0.4
Otu00119	26	Bacteria(100)	Proteobacteria(100)	Gammaproteobacteria(100)	Pseudomonadales(100)	Pseudomonadaceae(100)	Pseudomonas(95)	0.00196716	0.2
Otu00024	23	Bacteria(100)	Proteobacteria(100)	Betaproteobacteria(100)	Burkholderiales(100)	Oxalobacteraceae(100)	Duganella(100)	0.00174018	0.2
Otu00023	22	Bacteria(100)	Bacteroidetes(100)	Sphingobacteriia(100)	Sphingobacteriales(100)	Sphingobacteriaceae(100)	Pedobacter(100)	0.00166452	0.2
Otu00057	22	Bacteria(100)	Proteobacteria(100)	Gammaproteobacteria(100)	Pseudomonadales(100)	Pseudomonadaceae(100)	Pseudomonas(100)	0.00166452	0.2
Otu00088	20	Bacteria(100)	Proteobacteria(100)	Betaproteobacteria(100)	Burkholderiales(100)	Oxalobacteraceae(100)	Janthinobacterium(94)	0.0015132	0.2
Otu00013	19	Bacteria(100)	Proteobacteria(100)	Gammaproteobacteria(100)	Enterobacteriales(100)	Enterobacteriaceae(100)	Pantoea(81)	0.00143754	0.1
Otu00035	17	Bacteria(100)	Actinobacteria(100)	Actinobacteria(100)	Micrococcales(100)	Micrococcaceae(100)	Pseudarthrobacter(90)	0.00128622	0.1
Otu00015	16	Bacteria(100)	Actinobacteria(100)	Actinobacteria(100)	Micrococcales(100)	Microbacteriaceae(100)	Curtobacterium(99)	0.00121056	0.1
Otu00047	16	Bacteria(100)	Proteobacteria(100)	Gammaproteobacteria(100)	Enterobacteriales(100)	Enterobacteriaceae(100)	Enterobacteriaceae_unclassified(99)	0.00121056	0.1
Otu00049	16	Bacteria(100)	Proteobacteria(100)	Alphaproteobacteria(100)	Rhizobiales(100)	Rhizobiaceae(100)	Rhizobiaceae_unclassified(86)	0.00121056	0.1
Otu00041	13	Bacteria(100)	Proteobacteria(100)	Gammaproteobacteria(100)	Enterobacteriales(100)	Enterobacteriaceae(100)	Enterobacteriaceae_unclassified(100)	0.000983582	0.1
Otu00042	13	Bacteria(100)	Bacteroidetes(100)	Sphingobacteriia(100)	Sphingobacteriales(100)	Sphingobacteriaceae(100)	Pedobacter(100)	0.000983582	0.1
Otu00128	12	Bacteria(100)	Proteobacteria(100)	Gammaproteobacteria(100)	Enterobacteriales(100)	Enterobacteriaceae(100)	Enterobacteriaceae_unclassified(99)	0.000907922	0.1
Otu00016	11	Bacteria(100)	Proteobacteria(100)	Gammaproteobacteria(100)	Pseudomonadales(100)	Pseudomonadaceae(100)	Pseudomonadaceae_ge(80)	0.000832261	0.1
Otu00105	10	Bacteria(100)	Actinobacteria(100)	Actinobacteria(100)	Micrococcales(100)	Micrococcaceae(100)	Arthrobacter(91)	0.000756601	0.1
Otu00162	10	Bacteria(100)	Proteobacteria(100)	Gammaproteobacteria(100)	Enterobacteriales(100)	Enterobacteriaceae(100)	Enterobacteriaceae_unclassified(97)	0.000756601	0.1
Otu00025	9	Bacteria(100)	Actinobacteria(100)	Actinobacteria(100)	Micrococcales(100)	Microbacteriaceae(100)	Microbacteriaceae_unclassified(100)	0.000680941	0.1
Otu00085	9	Bacteria(100)	Proteobacteria(100)	Gammaproteobacteria(100)	Pseudomonadales(100)	Pseudomonadaceae(100)	Pseudomonas(96)	0.000680941	0.1
Otu00106	9	Bacteria(100)	Proteobacteria(100)	Gammaproteobacteria(100)	Pseudomonadales(100)	Pseudomonadaceae(100)	Pseudomonas(92)	0.000680941	0.1
Otu00132	9	Bacteria(100)	Proteobacteria(100)	Betaproteobacteria(100)	Burkholderiales(100)	Comamonadaceae(100)	Comamonadaceae_unclassified(98)	0.000680941	0.1
Otu00093	8	Bacteria(100)	Proteobacteria(100)	Gammaproteobacteria(100)	Pseudomonadales(100)	Moraxellaceae(100)	Acinetobacter(100)	0.000605281	0.1
Otu00100	8	Bacteria(100)	Proteobacteria(100)	Alphaproteobacteria(100)	Rhizobiales(100)	Methylobacteriaceae(100)	Methylobacterium(100)	0.000605281	0.1
Otu00043	7	Bacteria(100)	Proteobacteria(100)	Gammaproteobacteria(100)	Enterobacteriales(100)	Enterobacteriaceae(100)	Enterobacteriaceae_unclassified(90)	0.000529621	0.1
Otu00064	7	Bacteria(100)	Proteobacteria(100)	Gammaproteobacteria(100)	Enterobacteriales(100)	Enterobacteriaceae(100)	Enterobacteriaceae_unclassified(78)	0.000529621	0.1
Otu00071	7	Bacteria(100)	Proteobacteria(100)	Gammaproteobacteria(100)	Enterobacteriales(100)	Enterobacteriaceae(100)	Enterobacteriaceae_unclassified(97)	0.000529621	0.1
Otu00076	7	Bacteria(100)	Proteobacteria(100)	Gammaproteobacteria(100)	Pseudomonadales(100)	Pseudomonadaceae(100)	Pseudomonas(100)	0.000529621	0.1
Otu00083	7	Bacteria(100)	Actinobacteria(100)	Actinobacteria(100)	Micrococcales(100)	Micrococcaceae(99)	Paenarthrobacter(60)	0.000529621	0.1
