## Supplemental Table 2 for "Early phyllosphere microbial associations impact plant reproductive success"

### Sheet: Sheet1
PhylloStart_ID	Genus_Species	Genome_Accession	v4_16s_Sequence		idpC_Amino_Acid_BLAST_Sequence
SC1	Frigoribacterium_endophyticum		TACGTAGGGTGCAAGCGTTGTCCGGAATTATTGGGCGTAAAGAGCTCGTAGGCGGTTTGTCGCGTCTGCTGTGAAATCTGGGGGCTCAACCCCCAGCCTGCAGTGGGTACGGGCAGACTAGAGTGCGGTAGGGGAGATTGGAATTCCTGGTGTAGCGGTGGAATGCGCAGATATCAGGAGGAACACCGATGGCGAAGGCAGATCTCTGGGCCGTAACTGACGCTGAGGAGCGAAAGCGTGGGGAGCGAACAGG		NA
SC2	Pantoea_agglomerans		TACGGAGGGTGCAAGCGTTAATCGGAATTACTGGGCGTAAAGCGCACGCAGGCGGTCTGTTAAGTCAGATGTGAAATCCCCGGGCTTAACCTGGGAACTGCATTTGAAACTGGCAGGCTTGAGTCTTGTAGAGGGGGGTAGAATTCCAGGTGTAGCGGTGAAATGCGTAGAGATCTGGAGGAATACCGGTGGCGAAGGCGGCCCCCTGGACAAAGACTGACGCTCAGGTGCGAAAGCGTGGGGAGCAAACAGG		YCVADYLLDRLTDCGADHLFGVPGDYNLQFLDHVIDSPDICWVGCANELNASYAADGYARCKGFAALLTTFGVGELSAMNGIAGSYAEHVPVLHIVGAPGTAAQQRGELLHHTLGDGEFRHFYHMSEPITVAQAVLTEQNACYEIDRVLTTMLRERRPGYLMLPADVAKKAATPPVNALTHKQAHADSACLKAFRDAAENKLAMSKRTALLADFLVLRHGLKHALQKWVKEVPMAHATMLMGKGIFDERQAGFYGTYSGSASTGAVKEAIEGADTVLCVGTRFTDTLTAGFTHQLTPAQTIEVQPHAARVGDVWFTGIPMNQAIETLVELCKQHVHAGLMSSSSGAIPFPQPDGSLTQENFWRTLQTFIRPGDIILADQGTSAFGAIDLRLPADVNFIV…
SC3	Curtobacterium herbarum		TACGTAGGGTGCAAGCGTTGTCCGGAATTATTGGGCGTAAAGAGCTCGTAGGCGGTTTGTCGCGTCTGCTGTGAAATCCCGAGGCTCAACCTCGGGCTTGCAGTGGGTACGGGCAGACTAGAGTGCGGTAGGGGAGATTGGAATTCCTGGTGTAGCGGTGGAATGCGCAGATATCAGGAGGAACACCGATGGCGAAGGCAGATCTCTGGGCCGTAACTGACGCTGAGGAGCGAAAGCATGGGGAGCGAACAGG		NA
SC4	Erwinia tasmaniensis		TACGGAGGGTGCAAGCGTTAATCGGAATTACTGGGCGTAAAGCGCACGCAGGCGGTCTGTCAAGTCAGATGTGAAATCCCCGGGCTTAACCTGGGAACTGCATTTGAAACTGGCAGGCTAGAGTCTTGTAGAGGGGGGTAGAATTCCAGGTGTAGCGGTGAAATGCGTAGAGATCTGGAGGAATACCGGTGGCGAAGGCGGCCCCCTGGACAAAGACTGACGCTCAGGTGCGAAAGCGTGGGGAGCAAACAGG		CVADYLLDRLTDCGADHLFGVPGDYNLQFLDHVIDSPDICWVGCANELNASYAADGYARCKGFAALLTTFGVGELSAMNGIAGSYAEHVPVLHIVGAPGTAAQQRGELLHHTLGDGEFRHFYHMSEPITVAQAVLTEQNACYEIDRVLTTMLRERRPGYLMLPADVAKKAATPPVNALTHKQAHADSACLKAFRDAAENKLAMSKRTALLADFLVLRHGLKHALQKWVKEVPMAHATMLMGKGIFDERQAGFYGTYSGSASTGAVKEAIEGADTVLCVGTRFTDTLTAGFTHQLTPAQTIEVQPHAARVGDVWFTGIPMNQAIETLVELCKQHVHAGLMSSSSGAIPFPQPD
SC6	Brevibacterium frigoritolerans		TACGTAGGTGGCAAGCGTTGTCCGGAATTATTGGGCGTAAAGCGCGCGCAGGTGGTTCCTTAAGTCTGATGTGAAAGCCCACGGCTCAACCGTGGAGGGTCATTGGAAACTGGGGAACTTGAGTGCAGAAGAGGAAAGTGGAATTCCAAGTGTAGCGGTGAAATGCGTAGAGATTTGGAGGAACACCAGTGGCGAAGGCGACTTTCTGGTCTGTAACTGACACTGAGGCGCGAAAGCGTGGGGAGCAAACAGG		NA
SC9	Massilia aurea		TACGTAGGGTGCAAGCGTTAATCGGAATTACTGGGCGTAAAGCGTGCGCAGGCGGTTTTGTAAGTCTGACGTGAAATCCCCGGGCTCAACCTGGGAATTGCGTTGGAGACTGCAAGGCTAGAATCTGGCAGAGGGGGGTAGAATTCCACGTGTAGCAGTGAAATGCGTAGAGATGTGGAGGAACACCGATGGCGAAGGCAGCCCCCTGGGTCAAGATTGACGCTCATGCACGAAAGCGTGGGGAGCAAACAGG		NA
SC10	Pseudomonas asturiensis		TACAGAGGGTGCAAGCGTTAATCGGAATTACTGGGCGTAAAGCGCGCGTAGGTGGTTTGTTAAGTTGAATGTGAAATCCCCGGGCTCAACCTGGGAACTGCATCCAAAACTGGCAAGCTAGAGTAGGGCAGAGGGTGGTGGAATTTCCTGTGTAGCGGTGAAATGCGTAGATATAGGAAGGAACACCAGTGGCGAAGGCGACCACCTGGGCTCATACTGACACTGAGGTGCGAAAGCGTGGGGAGCAAACAGG		NA
SC13	Exiguobacterium sibiricum		TACGTAGGTGGCAAGCGTTGTCCGGAATTATTGGGCGTAAAGCGCGCGCAGGCGGCCTTTTAAGTCTGATGTGAAAGCCCCCGGCTCAACCGGGGAGGGTCATTGGAAACTGGAAGGCTTGAGTACAGAAGAGAAGAGTGGAATTCCATGTGTAGCGGTGAAATGCGTAGAGATGTGGAGGAACACCAGTGGCGAAGGCGACTCTTTGGTCTGTAACTGACGCTGAGGCGCGAAAGCGTGGGGAGCAAACAGG		NA
SC14	Pseudomonas rhizosphaerae		TACAGAGGGTGCAAGCGTTAATCGGAATTACTGGGCGTAAAGCGCGCGTAGGTGGTTTGTTAAGTTGAATGTGAAATCCCCGGGCTCAACCTGGGAACTGCATCCAAAACTGGCAAGCTAGAGTAGGGCAGAGGGTGGTGGAATTTCCTGTGTAGCGGTGAAATGCGTAGATATAGGAAGGAACACCAGTGGCGAAGGCGACCACCTGGGCTCATACTGACACTGAGGTGCGAAAGCGTGGGGAGCAAACAGG		NA
SC16	Pseudomonas moraviensis		TACAGAGGGTGCAAGCGTTAATCGGAATTACTGGGCGTAAAGCGCGCGTAGGTGGTTTGTTAAGTTGGATGTGAAATCCCCGGGCTCAACCTGGGAACTGCATCCAAAACTGGCAAGCTAGAGTATGGTAGAGGGTGGTGGAATTTCCTGTGTAGCGGTGAAATGCGTAGATATAGGAAGGAACACCAGTGGCGAAGGCGACCACCTGGACTGATACTGACACTGAGGTGCGAAAGCGTGGGGAGCAAACAGG		NA
SC21	Rathayibacter festucae		TACGTAGGGTGCAAGCGTTGTCCGGAATTATTGGGCGTAAAGAGCTCGTAGGCGGTTTGTCGCGTCTGCTGTGAAAACCCGAGGCTCAACCTCGGGCCTGCAGTGGGTACGGGCAGACTAGAGTGCGGTAGGGGAGAATGGAATTCCTGGTGTAGCGGTGGAATGCGCAGATATCAGGAGGAACACCGATGGCGAAGGCAGTTCTCTGGGCCGTTACTGACGCTGAGGAGCGAAAGCGTGGGGAGCGAACAGG		NA
SC23	Curtobacterium pusillum		TACGTAGGGTGCAAGCGTTGTCCGGAATTATTGGGCGTAAAGAGCTCGTAGGCGGTTTGTCGCGTCTGCTGTGAAATCCCGAGGCTCAACCTCGGGCTTGCAGTGGGTACGGGCAGACTAGAGTGCGGTAGGGGAGATTGGAATTCCTGGTGTAGCGGTGGAATGCGCAGATATCAGGAGGAACACCGATGGCGAAGGCAGATCTCTGGGCCGTAACTGACGCTGAGGAGCGAAAGCATGGGGAGCGAACAGG		NA
SC25	Pseudomonas rhodesiae		TACAGAGGGTGCAAGCGTTAATCGGAATTACTGGGCGTAAAGCGCGCGTAGGTGGTTTGTTAAGTTGGATGTGAAATCCCCGGGCTCAACCTGGGAACTGCATTCAAAACTGACTGACTAGAGTATGGTAGAGGGTGGTGGAATTTCCTGTGTAGCGGTGAAATGCGTAGATATAGGAAGGAACACCAGTGGCGAAGGCGACCACCTGGACTGATACTGACACTGAGGTGCGAAAGCGTGGGGAGCAAACAGG		NA
SC26	Pantoea allii		TACGGAGGGTGCAAGCGTTAATCGGAATTACTGGGCGTAAAGCGCACGCAGGCGGTCTGTTAAGTCAGATGTGAAATCCCCGGGCTTAACCTGGGAACTGCATTTGAAACTGGCAGGCTTGAGTCTTGTAGAGGGGGGTAGAATTCCAGGTGTAGCGGTGAAATGCGTAGAGATCTGGAGGAATACCGGTGGCGAAGGCGGCCCCCTGGACAAAGACTGACGCTCAGGTGCGAAAGCGTGGGGAGCAAACAGG		TPYCVADYLLDRLTDCGADHLFGVPGDYNLQFLDHVIDSPDICWVGCANELNASYAADGYARCKGFAALLTTFGVGELSAMNGIAGSYAEHVPVLHIVGAPGTAAQQRGELLHHTLGDGEFRHFYHMSEPITVAQAVLTEQNACYEIDRVLTTMLRERRPGYLMLPADVAKKAATPPVNALTHKQAHADSACLKAFRDAAENKLAMSKRTALLADFLVLRHGLKHALQKWVKEVPMAHATMLMGKGIFDERQAGFYGTYSGSASTGAVKEAIEGADTVLCVGTRFTDTLTAGFTHQLTPAQTIEVQPHAARVGDVWFTGIPMNQAIETLVELCKQHVHAGLMSSSSGAIPFPQPDGSLTQENFWRTLQTFIRPGDIILADQGTSAFGAIDLRLPADVNF…
SC33	Microbacterium oleivorans		TACGTAGGGCGCAAGCGTTATCCGGAATTATTGGGCGTAAAGAGCTCGTAGGCGGTTTGTCGCGTCTGCTGTGAAATCCCGAGGCTCAACCTCGGGTCTGCAGTGGGTACGGGCAGACTAGAGTGCGGTAGGGGAGATTGGAATTCCTGGTGTAGCGGTGGAATGCGCAGATATCAGGAGGAACACCGATGGCGAAGGCAGATCTCTGGGCCGTTACTGACGCTGAGGAGCGAAAGGGTGGGGAGCAAACAGG		NA
SC35	Bacillus wiedmannii		TACGTAGGTGGCAAGCGTTATCCGGAATTATTGGGCGTAAAGCGCGCGCAGGTGGTTTCTTAAGTCTGATGTGAAAGCCCACGGCTCAACCGTGGAGGGTCATTGGAAACTGGGAGACTTGAGTGCAGAAGAGGAAAGTGGAATTCCATGTGTAGCGGTGAAATGCGTAGAGATATGGAGGAACACCAGTGGCGAAGGCGACTTTCTGGTCTGTAACTGACACTGAGGCGCGAAAGCGTGGGGAGCAAACAGG		MRTPYCVADYLLDRLTDCGADHLFGVPGDYNLQFLDHVIDSPDICWVGCANELNASYAADGYARCKGFAALLTTFGVGELSAMNGIAGSYAEHVPVLHIVGAPGTAAQQRGELLHHTLGDGEFRHFYHMSEPITVAQAVLTEQNACYEIDRVLTTMLRERRPGYLMLPADVAKKAATPPVNALTHKQAHADSACLKAFRDAAENKLAMSKRTALLADFLVLRHGLKHALQKWVKEVPMAHATMLMGKGIFDERQAGFYGTYSGSASTGAVKEAIEGADTVLCVGTRFTDTLTAGFTHQLTPAQTIEVQPHAARVGDVWFTGIPMNQAIETLVELCKQH
